# Genetic conflicts between sex chromosomes drive expansion and loss of sperm nuclear basic protein genes in *Drosophila*

**DOI:** 10.1101/2022.06.08.495379

**Authors:** Ching-Ho Chang, Harmit S. Malik

**Author notes:** Correspondence should be addressed to: Ching-Ho Chang, 1100 Fairview Avenue N. A2-205, Seattle, WA 98109.

## Abstract

Many animal species employ short, positively charged proteins, called sperm nuclear basic proteins (SNBPs) or protamines, for tighter packaging of genomes in sperm. SNBP repertoires differ dramatically across animal lineages and signatures of rapid evolution have been reported in mammals. Both sperm competition and meiotic drive between sex chromosomes have been proposed as causes of SNBP innovation. We used a phylogenomic approach to investigate SNBP diversification and its underlying causes in *Drosophila* species. We found unambiguous signatures of positive selection in most SNBP genes except for genes essential for male fertility in *D. melanogaster*. Unexpectedly, evolutionarily young SNBP genes are more likely to encode essential functions for fertility than ancient, conserved SNBP genes like *CG30056*, which we found is dispensable for male fertility despite universal retention in *Drosophila* species. We found 19 independent amplification events involving eight SNBP genes that occurred preferentially on sex chromosomes in 78 *Drosophila* species. Conversely, we found that otherwise-conserved SNBP genes were lost in the *montium* group of *Drosophila* species, coincident with an X-Y chromosomal fusion. Furthermore, SNBP genes that became linked to sex chromosomes via chromosomal fusions are prone to degenerate or relocate back to autosomes. We hypothesize that SNBP genes ancestrally encoded by autosomes suppress meiotic drive, whereas sex-chromosomal SNBP expansions directly participate in meiotic drive. X-Y fusions in the *montium* group render autosomal SNBPs dispensable by making X-versus-Y meiotic drive obsolete or costly. We conclude that SNBP rapid evolution is driven by genetic conflicts between sex chromosomes during spermatogenesis in *Drosophila* species.
