## Supplementary Tables for "Genetic conflicts between sex chromosomes drive expansion and loss of sperm nuclear basic protein genes in *Drosophila*": TableS1.xlsx

### Sheet: Sheet1
Table S1. The probabilities of homologs of young SNBP genes being undetected in each species, estimated using abSENSE.
# This file contains the probability of a homolog being undetected at the specified significance threshold (see run info file) in each tested gene in each species
Gene	D_melanogaster	D_simulans	D_sechelia	D_yakuba	D_erecta	D_ananassae	D_pseudoobscura	D_persimilis	D_willistoni	D_virilis	D_mojavensis	D_grimshawi
Prtl99C	Ortholog_detected	Ortholog_detected	Ortholog_detected	Ortholog_detected	Ortholog_detected	Ortholog_detected	Homolog_detected(orthology_ambiguous)	Homolog_detected(orthology_ambiguous)	Ortholog_detected	0.07	0.17	0.43
Mst77F	Ortholog_detected	Ortholog_detected	Ortholog_detected	Ortholog_detected	Ortholog_detected	Ortholog_detected	0.18	0.26	0.37	0.7	0.9	0.99
Mst33A	Ortholog_detected	Ortholog_detected	Ortholog_detected	Ortholog_detected	Ortholog_detected	Ortholog_detected	Homolog_detected(orthology_ambiguous)	Homolog_detected(orthology_ambiguous)	Ortholog_detected	0.1	0.35	0.85
Tpl94D	Ortholog_detected	Ortholog_detected	Ortholog_detected	Ortholog_detected	Ortholog_detected	Ortholog_detected	Ortholog_detected	Ortholog_detected	0.42	0.68	0.85	0.98
CG42355	Ortholog_detected	Ortholog_detected	Ortholog_detected	Ortholog_detected	Ortholog_detected	Ortholog_detected	0	0	0	0	0.01	0.05
