## Supplementary Tables for "Genetic conflicts between sex chromosomes drive expansion and loss of sperm nuclear basic protein genes in *Drosophila*": TableS2.xlsx

### Sheet: Parental copies
Table S2. The expression level (TPM) of SNBP genes in different tissues of Drosophila and Scaptodrosophila species.
Gene	species	female	male	male_carcass	testis
CG14835	Dmel	0.872215	97.8664	9.96374	432.228
CG30056	Dmel	0.608568	47.3919	3.91569	406.582
CG30356	Dmel	0.422504	47.4868	5.09958	353.477
CG31010	Dmel	0.495201	64.0209	19.3208	345.671
CG34269	Dmel	0.141652	12.4718	9.94968	49.4228
CG42355	Dmel	0.734984	127.096	7.65879	531.865
ddbt	Dmel	0	30.2248	5.89302	129.771
Mst33A	Dmel	1.28847	179.165	24.7633	632.44
Mst77F	Dmel	4.2242	671.82	35.1083	3636.12
Prtl99C	Dmel	0.234703	87.1467	10.9229	539.676
Tpl94D	Dmel	1.70378	178.631	24.1517	564.169
ProtA	Dmel	0.604559	157.955	7.38179	1118.48
ProtB	Dmel	2.06213	317.556	12.6917	1619.33
tHMG-1	Dmel	1.64363	216.255	19.6161	934.673
tHMG-2	Dmel	2.03309	241.714	14.0234	1193.96
CG14835	Dsim	0	115.233	11.4399	320.025
CG30056	Dsim	0	70.8447	19.3986	222.531
CG30356	Dsim	2e-05	3.1183	5.3e-05	34.2233
CG31010	Dsim	0	94.4743	9.76852	212.281
CG34269	Dsim	0	7.71155	1.54778	22.4904
CG42355	Dsim	0	196.587	21.8867	382.313
ddbt	Dsim	0.139849	57.6077	10.0409	150.938
Mst33A	Dsim	0	168.282	30.5303	445.082
Mst77F	Dsim	0.287099	1160.7	176.663	2306.01
Prtl99C	Dsim	0.265616	145.558	21.344	381.949
Tpl94D	Dsim	0	148.206	22.0413	326.902
Prot	Dsim	0	513.639	125.143	1392.99
tHMG	Dsim	0	69.0904	11.2571	126.483
CG14835	Dyak	0.981843	350.883	60.364	1434.31
CG30056	Dyak	0.980069	233.533	9.06027	821.887
CG30356	Dyak	1.77026	49.4967	8.32757	79.5278
CG31010	Dyak	0.301114	54.0266	4.63761	102.005
CG34269	Dyak	0.744307	28.3575	3.08562	59.7086
CG42355	Dyak	0.301833	128.667	8.52005	295.011
ddbt	Dyak	0.808773	121.045	3.58422	251.155
Mst33A	Dyak	0.289007	117.326	8.04876	243.206
Mst77F	Dyak	1.52031	350.608	22.6722	942.74
Prtl99C	Dyak	0.542525	143.491	5.4993	406.153
Tpl94D	Dyak	0.862394	72.1467	15.8922	355.021
Prot	Dyak	2.81605	912.365	18.0268	2072.23
tHMG-1	Dyak	0.403473	191.288	1.66254	285.815
CG14835	Dana	0	197.372	4.29756	116.144
CG30056	Dana	0.808894	93.5598	4.55411	169.827
CG30356	Dana	0	55.4193	1.27252	34.4896
CG31010	Dana	0	13.8984	1.3153	45.772
CG34269	Dana	NA	NA	NA	NA
CG42355	Dana	0	140.525	7.06971	367.914
ddbt	Dana	0	24.8227	2.79813	65.7036
Mst33A	Dana	0	3.4801	0.837183	20.2232
Mst77F	Dana	0	302.828	13.9934	706.621
Prtl99C	Dana	0	25.8011	0.310744	27.0442
Tpl94D	Dana	0	15.9405	1.62211	95.076
ProtA	Dana	0	201.987	5.61695	286.357
tHMG	Dana	0	225.609	7.29176	307.728
CG14835	Dpse	0	140.443	0.108779	486.359
CG14835_2	Dpse	0	82.8428	0.037102	264.116
CG30056	Dpse	0.114953	110.044	0.891982	299.306
CG30356	Dpse	0.436209	41.562	0.330179	144.874
CG31010	Dpse	0.587083	80.251	0.440585	141.682
CG34269	Dpse	0	35.3713	0.06435	113.064
CG42355	Dpse	NA	NA	NA	NA
ddbt	Dpse	0	27.4469	0.315802	31.4683
Mst33A	Dpse	NA	NA	NA	NA
Mst77F	Dpse	NA	NA	NA	NA
Prtl99C	Dpse	NA	NA	NA	NA
Tpl94D	Dpse	0.213285	34.7068	0.301314	328.07
Prot	Dpse	0.066248	510.141	0.277233	2268.94
tHMG	Dpse	0.481446	29.5162	0.054114	287.251
tHMG_2	Dpse	0	99.51	0.24451	1572.48
CG14835	Dvir	0.296673	1725.74	4.80932	2566.77
CG30056	Dvir	0.005355	26.6513	0.40034	54.0195
CG30356	Dvir	0.449587	123.064	0.321646	116.274
CG31010	Dvir	0.186544	94.5703	0.053518	116.904
CG34269	Dvir	NA	NA	NA	NA
CG42355	Dvir	NA	NA	NA	NA
ddbt	Dvir	0	56.1265	0	85.3364
Mst33A	Dvir	NA	NA	NA	NA
Mst77F	Dvir	NA	NA	NA	NA
Prtl99C	Dvir	NA	NA	NA	NA
Tpl94D	Dvir	NA	NA	NA	NA
Prot_1	Dvir	0	426.128	2.04739	1064.93
Prot_2	Dvir	0.877205	1485.69	9.72013	3884.07
tHMG	Dvir	NA	NA	NA	NA
CG14835	Sleb	0.136478	NA	11.1858	169.038
CG14835_2	Sleb	0.365263		11.5432	178.58
CG30056	Sleb	0.839343	NA	15.5029	263.429
CG30356	Sleb	0	NA	12.5739	152.046
CG31010	Sleb	0	NA	23.6267	254.373
CG34269	Sleb	0	NA	23.4273	278.198
CG42355	Sleb	NA	NA	NA	NA
ddbt	Sleb	0	NA	2.60603	57.6692
Mst33A	Sleb	NA	NA	NA	NA
Mst77F	Sleb	NA	NA	NA	NA
Prtl99C	Sleb	NA	NA	NA	NA
Tpl94D	Sleb	NA	NA	NA	NA
Prot	Sleb	0	NA	120.875	1320.4
tHMG	Sleb	0	NA	16.8163	316.766

### Sheet: Other copies
Table S2. The expression level (TPM) of SNBP genes in different tissues of Drosophila and Scaptodrosophila species.
Gene	Homolog	species	Amplified	female	male	male_carcass	testis
LOC108091036	Prot	Dfic	F	0	169.616	NA	NA
LOC108091038	Prot	Dfic	F	0	153.96	NA	NA
LOC108100917	Prot	Dfic	F	0.175654	162.563	NA	NA
LOC108099760	Prot	Dfic	F	0	477.353	NA	NA
LOC6634255	Prot	Dvir	F	1.42973	162.997	5.18175	285.438
LOC26527341	Prot	Dmoj	F	0.202262	179.083	NA	412.275
LOC6587151	Prot	Dmoj	F	0.215497	72.5371	NA	307.943
LOC116805310	Prot	Dgri	F	0	3.1659	NA	132.792
LOC116805700	Prot	Dgri	F	0	40.1096	NA	1123.83
LOC116806319	Prot	Dgri	F	0	7.26005	NA	207.084
LOC6571478	Prot	Dgri	F	0	54.098	NA	1315.48
LOC115621502	Prot	Sleb	F	0	NA	29.541	471.867
LOC115633547	Prot	Sleb	F	0	NA	31.4098	417.11
LOC108062954	Prtl99C	Dtak	F	0	34.322	NA	NA
LOC108062957	Prtl99C	Dtak	F	0	19.9939	NA	NA
LOC108062962	Prtl99C	Dtak	F	0	25.4458	NA	NA
LOC108058192	CG42355	Dtak	F	8.80904	29.3128	NA	NA
LOC108115591	tHMG	Deug	F	0	49.7401	NA	NA
LOC6901636	CG14835	Dpse	F	0	82.8428	0.037102	264.116
LOC6901637	CG14835	Dpse	F	0	140.443	0.108779	486.359
LOC121404647	CG31010	Dobs	F	0	140.841	NA	183.442
LOC111071958	CG31010	Dobs	F	0	131.378	NA	200.188
LOC111078241	CG31010	Dobs	F	0.056763	126.377	NA	191.961
Mst77Y-9	Mst77F	Dmel	T	0.039479	7.5222	1.85186	18.3978
CG45764	Mst77F	Dmel	T	0.456418	51.1833	5.63069	264.176
CG45766	Mst77F	Dmel	T	0.256707	27.2547	4.77577	79.3018
CG45770	Mst77F	Dmel	T	0.297861	42.5999	7.39092	265.486
Mst77Y-7	Mst77F	Dmel	T	0.305337	40.5854	4.80566	202.209
Mst77Y-13	Mst77F	Dmel	T	0.241034	36.2288	4.92654	152.102
CG45765	Mst77F	Dmel	T	0.489636	63.4897	8.24629	287.268
Mst77Y-4	Mst77F	Dmel	T	0.23353	21.3228	3.7155	47.1298
LOC6642414	Prot	Dwil	T	0	801.952	NA	1473.17
LOC6653462	Prot	Dwil	T	0	974.632	NA	2549.74
LOC6653638	Prot	Dwil	T	0	1000.01	NA	1519.69
LOC26529683	Prot	Dwil	T	0	164.427	NA	444.701
LOC111519681	Prot	Dwil	T	0	1074.74	NA	1620.4
LOC111519708	Prot	Dwil	T	0	82.8105	NA	313.884
LOC111519719	Prot	Dwil	T	0	488.082	NA	1181.73
LOC111519687	Prtl99C	Dwil	T	0	75.6309	NA	30.6194
LOC111519646	Prtl99C	Dwil	T	0	162.906	NA	60.352
LOC111518581	Prtl99C	Dwil	T	0	23.6982	NA	17.9391
LOC111519712	Prtl99C	Dwil	T	0	3.63534	NA	18.4963
LOC108005260	Prtl99C	Dsuz	T	0.121122	57.3237	NA	NA
LOC108005265	Prtl99C	Dsuz	T	0	19.6424	NA	NA
LOC108005267	Prtl99C	Dsuz	T	0.135179	7.65198	NA	NA
LOC108005371	Prtl99C	Dsuz	T	0	47.9118	NA	NA
LOC108009171	Prtl99C	Dsuz	T	0	347.961	NA	NA
LOC108013698	Prtl99C	Dsuz	T	0	18.994	NA	NA
LOC108013699	Prtl99C	Dsuz	T	0	13.7935	NA	NA
LOC108016711	Prtl99C	Dsuz	T	0	75.0895	NA	NA
LOC108016712	Prtl99C	Dsuz	T	0	33.8625	NA	NA
LOC108016714	Prtl99C	Dsuz	T	0	23.5692	NA	NA
LOC108016717	Prtl99C	Dsuz	T	0	29.786	NA	NA
LOC108016720	Prtl99C	Dsuz	T	0	12.1504	NA	NA
LOC108016722	Prtl99C	Dsuz	T	0	15.1754	NA	NA
LOC118878326	Prtl99C	Dsuz	T	0	37.6757	NA	NA
LOC118878363	Prtl99C	Dsuz	T	0	22.2195	NA	NA
GE14956	Mst33A	Dyak	T	0.040567	30.6291	1.84582	69.4374
GE27524	Mst33A	Dyak	T	0.009048	3.97621	0.639232	18.9123
GE28082	Mst33A	Dyak	T	0.049015	38.6316	0.857346	62.7494
GE28228	Mst33A	Dyak	T	0.13524	63.0242	1.32944	87.82
GE28309	Mst33A	Dyak	T	0	1.06122	0	0
GE28447	Mst33A	Dyak	T	0	8.99761	0.509946	19.3334
LOC108137362	Prot	Dele	T	0	391.961	NA	NA
LOC121467608	Prot	Dele	T	0	210.366	NA	NA
LOC121467976	Prot	Dele	T	0	43.3683	NA	NA
LOC117147948	tHMG	Dmau	T	0	2.066	NA	6.60692
LOC117147955	tHMG	Dmau	T	0	4.95758	NA	22.6325
LOC117147956	tHMG	Dmau	T	0	4.92526	NA	19.0064
LOC117147962	tHMG	Dmau	T	0	3.57749	NA	24.8902
LOC117147963	tHMG	Dmau	T	0	3.61976	NA	17.4818
LOC117148279	tHMG	Dmau	T	0	4.62192	NA	25.7329
LOC122321928	tHMG	Dbip	T	0.082571	28.8791	NA	NA
LOC122322045	tHMG	Dbip	T	0	52.979	NA	NA
LOC108127424	tHMG	Dbip	T	0.090002	61.5685	NA	NA
LOC122321924	tHMG	Dbip	T	0.484469	38.9982	NA	NA
LOC122322044	tHMG	Dbip	T	0.023286	60.1498	NA	NA
LOC122322046	tHMG	Dbip	T	0	41.639	NA	NA
LOC122321496	tHMG	Dbip	T	0	46.6715	NA	NA
