## Supplementary Tables for "Genetic conflicts between sex chromosomes drive expansion and loss of sperm nuclear basic protein genes in *Drosophila*": TableS5.xlsx

### Sheet: merge
Table S5. McDonald–Kreitman test results for SNBP genes in D. melanogaster and D. serrata.
Unpolarized , all SNPs	D. melanogaster							D. serrata
Gene	Dn	Ds	Pn	Ps	NI	alpha	χ2 p value	Dn	Ds	Pn	Ps	NI	alpha	χ2 p value
CG14835	17	9	29	23	0.668	0.332	0.416	NA	NA	NA	NA	NA	NA	NA
CG30056	1	6	13	13	6	-5	0.09	5	15	1	12	0.25	0.75	0.207821
CG30356	26	4	21	15	0.215	0.785	0.011	35	17	15	13	0.56044	0.43956	0.226104
CG31010	41	14	64	47	0.465	0.535	0.034	69	35	53	69	0.389624	0.610376	0.000574968
CG34269	12	12	48	38	1.263	-0.263	0.613	39	19	19	35	0.264469	0.735531	0.000692557
CG42355	26	10	24	29	0.318	0.682	0.012	44	20	7	10	0.318182	0.681818	0.0363774
ddbt	13	14	11	9	1.316	-0.316	0.642	18	16	9	6	1.333	-0.333	0.647061
Mst33A	79	43	64	44	0.792	0.208	0.391	NA	NA	NA	NA	NA	NA	NA
Mst77F	39	17	18	6	1.308	-0.308	0.628	NA	NA	NA	NA	NA	NA	NA
Prtl99C	33	23	25	23	0.758	0.242	0.483	NA	NA	NA	NA	NA	NA	NA
Tpl94D	38	19	30	35	0.429	0.571	0.023	51	31	15	19	0.479876	0.520124	0.0735181
ProtA$	31	22	37	27	0.973	0.027	0.941	41	21	13	20	0.332927	0.667073	0.0122452
ProtB$	29	21	27	19	1.029	-0.029	0.945	34	23	1	14	0.0483193	0.951681	0.000259221
tHMG-1$	44	15	14	14	0.341	0.659	0.02	NA	NA	NA	NA	NA	NA	NA
tHMG-2$	34	10	36	19	0.557	0.443	0.199	NA	NA	NA	NA	NA	NA	NA
Unpolarized , SNPs >5%	D. melanogaster							D. serrata
Gene	Dn	Ds	Pn	Ps	NI	alpha	χ2 p value	Dn	Ds	Pn	Ps	NI	alpha	χ2 p value
CG14835	18	9	4	5	0.4	0.6	0.236289	NA	NA	NA	NA	NA	NA	NA
CG30056	1	8	0	2	0	1	0.621014	5	15	0	4	0	1	0.261054
CG30356	27	5	0	4	0	1	0.000238563	35	18	1	6	0.0857143	0.914286	0.00861828
CG31010	43	18	16	9	0.744186	0.255814	0.555837	73	34	7	27	0.120751	0.879249	1.04007e-06
CG34269	12	13	4	11	0.393939	0.606061	0.182422	40	23	9	15	0.345	0.655	0.0289128
CG42355	28	15	3	0	Inf	Inf	0.21271	45	20	1	2	0.222222	0.777778	0.193805
ddbt	14	15	2	0	Inf	-Inf	0.156853	19	16	1	0	Inf	Inf	0.364346
Mst33A	81	46	9	5	1.02222	-0.0222222	0.970159	NA	NA	NA	NA	NA	NA	NA
Mst77F	39	17	1	1	0.435897	0.564103	0.555182	NA	NA	NA	NA	NA	NA	NA
Prtl99C	36	23	6	3	1.27778	-0.277778	0.745275	NA	NA	NA	NA	NA	NA	NA
Tpl94D	41	23	6	8	0.420732	0.579268	0.141929	51	33	3	7	0.277311	0.722689	0.063308
ProtA$	37	25	6	5	0.810811	0.189189	0.749865	41	25	2	8	0.152439	0.847561	0.012269
ProtB$	32	25	6	4	1.17188	-0.171875	0.820259	34	23	0	5	0	1	0.0101749
tHMG-1$	45	16	1	2	0.177778	0.822222	0.128302	NA	NA	NA	NA	NA	NA	NA
tHMG-2$	39	12	6	3	0.615385	0.384615	0.531168	NA	NA	NA	NA	NA	NA	NA
Polarized	D. melanogaster							D. serrata
Gene	Dn	Ds	Pn	Ps	NI	alpha	χ2 p value	Dn	Ds	Pn	Ps	NI	alpha	χ2 p value
CG14835	7	4	29	23	0.72	0.28	0.632	NA	NA	NA	NA	NA	NA	NA
CG30056	0	1	13	13	Inf	-Inf	NA	1	8	1	12	0.666667	0.333333	0.783892
CG30356	14	2	22	16	0.196	0.804	0.035	12	11	15	13	1.05769	-0.0576923	0.920746
CG31010	13	1	64	47	0.105	0.895	0.011	29	13	53	69	0.344328	0.655672	0.00420385
CG34269	5	4	48	38	1.011	-0.011	0.988	19	9	19	35	0.257143	0.742857	0.00490124
CG42355	12	5	24	29	0.345	0.655	0.069	24	10	6	10	0.25	0.75	0.0258917
ddbt	5	8	11	9	1.956	-0.956	0.353	7	12	9	6	2.571	-1.571	0.179183
Mst33A	42	19	66	46	0.649	0.351	0.198	NA	NA	NA	NA	NA	NA	NA
Mst77F	8	8	18	6	3	-2	0.104	NA	NA	NA	NA	NA	NA	NA
Prtl99C	16	10	25	23	0.679	0.321	0.435	NA	NA	NA	NA	NA	NA	NA
Tpl94D	20	10	30	35	0.429	0.571	0.063	33	16	17	19	0.433812	0.566188	0.0624884
ProtA$	5	2	37	27	0.548	0.452	0.487	23	13	13	20	0.367391	0.632609	0.0418807
ProtB$	4	3	27	19	1.066	-0.066	0.938	13	14	1	14	0.0769231	0.923077	0.00628518
tHMG-1$	28	5	14	14	0.179	0.821	0.003	NA	NA	NA	NA	NA	NA	NA
tHMG-2$	7	4	36	19	1.083	-0.083	0.908	NA	NA	NA	NA	NA	NA	NA
polarized , SNPs >5%	D. melanogaster							D. serrata
Gene	Dn	Ds	Pn	Ps	NI	alpha	χ2 p value	Dn	Ds	Pn	Ps	NI	alpha	χ2 p value
CG14835	8	4	4	5	0.4	0.6	0.308512	NA	NA	NA	NA	NA	NA	NA
CG30056	0	1	0	2	N.A.	N.A.	N.A.	1	8	0	4	0	1	0.487752
CG30356	14	3	0	4	0	1	0.00166871	12	12	1	6	0.166667	0.833333	0.0920113
CG31010	14	4	16	9	0.507937	0.492063	0.331806	30	13	7	27	0.112346	0.887654	1.7937e-05
CG34269	5	5	4	11	0.363636	0.636364	0.233762	19	12	9	15	0.378947	0.621053	0.0800702
CG42355	12	8	3	0	Inf	Inf	0.174951	24	10	1	2	0.208333	0.791667	0.186379
ddbt	6	8	2	0	Inf	-Inf	0.13057	8	12	1	0	Inf	Inf	0.236724
Mst33A	43	22	9	6	0.767442	0.232558	0.652411	NA	NA	NA	NA	NA	NA	NA
Mst77F	8	8	1	1	1	0	1	NA	NA	NA	NA	NA	NA	NA
Prtl99C	17	11	6	3	1.29412	-0.294118	0.748737	NA	NA	NA	NA	NA	NA	NA
Tpl94D	21	12	6	8	0.428571	0.571429	0.187619	33	16	3	7	0.207792	0.792208	0.0273277
ProtA$	13	6	6	5	0.553846	0.446154	0.447256	23	15	2	8	0.163043	0.836957	0.0224583
ProtB$	7	5	6	4	1.07143	-0.0714286	0.936898	13	14	0	5	0	1	0.0440517
tHMG-1$	28	6	1	2	0.107143	0.892857	0.0480313	NA	NA	NA	NA	NA	NA	NA
tHMG-2$	9	4	6	3	0.888889	0.111111	0.898977	NA	NA	NA	NA	NA	NA	NA
