## Supplementary Tables for "Genetic conflicts between sex chromosomes drive expansion and loss of sperm nuclear basic protein genes in *Drosophila*": TableS6.xlsx

### Sheet: Sheet1
Table S6. No evidence for positive selection on SNBP genes using site model in PAML in D. melanogaster subgroup species.
Gene	Length.MelProt	Length.PAML	# of used species	Mel.Chr	CodonFreq	P.M3M0	P.M1aM2a	P.M7M8	P.M8a	M0.likelihood	M1a.likelihood	M2a.likelihood	M3.likelihood	M7.likelihood	M8.likelihood	M8a.likelihood
CG14835	429	357	13	3L	3	1.2856e-28	0.929638	0.331083	0.157293	-3048.62	-2999.55	-2999.48	-2980.16	-2981.8	-2980.69	-2981.69
CG14835	429	357	13	3L	2	9.48703e-28	1	0.699195	0.438778	-3080.48	-3032.91	-3032.91	-3014.04	-3015.95	-3015.6	-3015.9
CG14835	429	357	13	3L	0	1.93203e-25	1	0.745478	0.433663	-3100.28	-3053.12	-3053.12	-3039.25	-3040.99	-3040.7	-3041.01
CG30056	426	393	17	2R	3	2.66888e-21	1	1	1	-2403.77	-2358.2	-2358.2	-2352.44	-2360.69	-2360.7	-2352.78
CG30056	426	393	17	2R	2	1.99917e-21	1	0.00038718	0.678604	-2420.52	-2375.53	-2375.53	-2368.89	-2376.5	-2368.64	-2368.73
CG30056	426	393	17	2R	0	2.76176e-17	1	0.158285	1	-2425.92	-2390.4	-2390.4	-2384.04	-2387	-2385.15	-2385.14
CG30356	585	414	16	2R	3	1.4627e-22	1	0.616637	0.312776	-3904.9	-3862.66	-3862.66	-3850.61	-3851.2	-3850.71	-3851.22
CG30356	585	414	16	2R	2	4.87769e-23	1	0.659877	0.335475	-3914.28	-3872.67	-3872.67	-3858.87	-3859.45	-3859.03	-3859.49
CG30356	585	414	16	2R	0	9.33104e-20	1	0.450956	0.197678	-3916.28	-3876.08	-3876.08	-3868.58	-3865.18	-3864.38	-3865.21
CG31010	1224	591	17	3R	3	2.09952e-79	0.147353	0.136798	0.0929541	-6127.3	-5963.02	-5961.1	-5940.91	-5940.41	-5938.42	-5939.83
CG31010	1224	591	17	3R	2	3.38919e-80	0.0826599	0.0607524	0.0580757	-6185.89	-6019.85	-6017.35	-5997.66	-5998.04	-5995.24	-5997.04
CG31010	1224	591	17	3R	0	2.24439e-79	0.13754	0.130803	0.130456	-6196.46	-6031.33	-6029.34	-6010.13	-6011.21	-6009.18	-6010.32
CG34269	720	492	14	3L	3	5.67e-30	1	1	1	-3827.62	-3781.47	-3781.47	-3755.99	-3757.71	-3757.71	-3757.7
CG34269	720	492	14	3L	2	6.1602e-31	1	1	1	-3868.33	-3818.05	-3818.05	-3794.45	-3796.2	-3796.2	-3796.19
CG34269	720	492	14	3L	0	1.10826e-28	1	1	1	-3862.25	-3814.98	-3814.98	-3793.64	-3795.63	-3795.63	-3795.6
CG42355	594	372	13	3L	3	2.70856e-22	1	0.185906	0.279643	-3220.27	-3179.77	-3179.77	-3166.61	-3170.26	-3168.58	-3169.16
CG42355	594	372	13	3L	2	5.30006e-22	1	0.29643	0.479398	-3246.72	-3202.74	-3202.74	-3193.75	-3194.74	-3193.52	-3193.77
CG42355	594	372	13	3L	0	7.23782e-16	1	1	0.693979	-3227.66	-3197.69	-3197.69	-3189.12	-3190.24	-3190.24	-3190.32
ddbt	324	306	17	3L	3	1.15291e-23	0.893097	0.357933	1	-2756.58	-2719.03	-2718.92	-2699.71	-2701.86	-2700.83	-2690.32
ddbt	324	306	17	3L	2	6.41064e-31	1	0.357933	0.159842	-2773.55	-2719.03	-2719.03	-2699.71	-2701.86	-2700.83	-2701.82
ddbt	324	306	17	3L	0	1.786e-21	1	0.983817	0.818854	-2726.12	-2689.76	-2689.76	-2674.38	-2672.17	-2672.16	-2672.18
Mst33A	1287	894	9	2L	3	5.42021e-16	1	0.960664	0.764821	-5118.17	-5084.63	-5084.63	-5079.34	-5080.4	-5080.36	-5080.4
Mst33A	1287	894	9	2L	2	5.33198e-15	1	1	0.763041	-5172.21	-5141.57	-5141.57	-5135.72	-5136.65	-5136.65	-5136.69
Mst33A	1287	894	9	2L	0	4.78001e-14	1	1	0.793616	-5203.96	-5173.29	-5173.29	-5169.72	-5168.79	-5168.79	-5168.83
Mst77F	993	375	15	3L	3	6.2216e-34	0.102272	0.0519647	0.0188552	-3910.62	-3849.85	-3847.57	-3829.76	-3833.01	-3830.05	-3832.81
Mst77F	993	375	15	3L	2	1.86952e-37	1	0.209602	0.124409	-3980.13	-3912.2	-3912.2	-3891.06	-3892.73	-3891.17	-3892.35
Mst77F	993	375	15	3L	0	1.5292e-31	1	0.908728	0.582463	-3982.16	-3921.08	-3921.08	-3906.87	-3907.48	-3907.39	-3907.54
Prot	783	330	14	2L	3	4.90677e-45	1	0.0033572	0.772787	-3044.23	-2948.99	-2948.99	-2937.52	-2951.12	-2945.43	-2945.47
Prot	783	330	14	2L	2	1.63934e-40	1	0.0692772	0.485607	-3099.37	-3021.95	-3021.95	-3003.19	-3011.05	-3008.38	-3008.62
Prot	783	330	14	2L	0	1.46678e-39	1	0.049112	1	-3124.7	-3043.8	-3043.8	-3030.73	-3039	-3035.99	-3035.94
Prtl99C	1290	537	16	3R	3	8.40346e-54	1	0.083306	0.359812	-5257.9	-5149.8	-5149.8	-5130.84	-5133.36	-5130.88	-5131.3
Prtl99C	1290	537	16	3R	2	4.30996e-52	1	0.0743368	0.406207	-5287.76	-5181.52	-5181.52	-5164.66	-5166.97	-5164.37	-5164.72
Prtl99C	1290	537	16	3R	0	4.46711e-50	1	0.180287	0.321681	-5295.25	-5193.71	-5193.71	-5176.84	-5179.13	-5177.42	-5177.91
tHMG	618	348	11	3R	3	4.07444e-17	0.929898	0.740646	0.39447	-2625.27	-2596.16	-2596.09	-2583.78	-2586.55	-2586.25	-2586.62
tHMG	618	348	11	3R	2	2.14468e-18	1	0.600199	0.288316	-2650.25	-2618.72	-2618.72	-2605.75	-2609.19	-2608.68	-2609.25
tHMG	618	348	11	3R	0	2.35508e-15	1	1	0.861271	-2647.52	-2618.11	-2618.11	-2610.19	-2612.12	-2612.12	-2612.14
Tpl94D	642	396	13	3R	3	5.04638e-19	1	0.588948	0.90099	-3705.06	-3667.03	-3667.03	-3659.07	-3660.21	-3659.68	-3659.69
Tpl94D	642	396	13	3R	2	5.32228e-21	1	0.697296	0.62169	-3739.9	-3698.39	-3698.39	-3689.28	-3689.57	-3689.21	-3689.33
Tpl94D	642	396	13	3R	0	7.29508e-21	1	0.919151	1	-3747.82	-3704.94	-3704.94	-3697.52	-3698.28	-3698.2	-3698.11
