## Supplementary Tables for "Genetic conflicts between sex chromosomes drive expansion and loss of sperm nuclear basic protein genes in *Drosophila*": TableS7.xlsx

### Sheet: Sheet1
Table S7. Low frequency of polymorphic mutations with severe effects on SNBP genes in D. melanogaster population.
Number	Gene	Position	Reference	Mutation	Effect	Frequence(%)	Population
1	CG14835	3L:7429986	G	GT	frameshift	1.53568	Worldwide
2	CG14835	3L:7429993	C	CT	frameshift	0.0903342	ZW177 only
3	CG14835	3L:7430020	CACCTGGTAC	C	in-frame del	0.0903342	CO16-3 only
4	CG14835	3L:7430132	ACTGAACATCAGAGCGCGT	A	in-frame del	0.542005	African
5	CG14835	3L:7430133	CTGAACATCAGAGCGCGTC	C	in-frame del	0.180668	SD124N and SD127N only
6	CG30356	3L:4616805	AGTT	A	in-frame del	0.451671	FR
7	CG30356	3L:4616868	CGTT	C	in-frame del	0.722674	Worldwide
8	CG30356	3L:4616872	G	GTTTTGC	in-frame ins	0.0903342	FR310 only
9	CG31010	3R:26531412	CTTCATTCAT	C	in-frame del	0.361337	African
10	CG31010	3R:26531422	T	TGTCGACGAGTGAA	frameshift	0.0903342	EF80N only
11	CG31010	3R:26531426	TTCATTTCAT	T	in-frame del	0.0903342	ZI136 only
12	CG31010	3R:26531435	T	TTCATTTCAT	in-frame del	0.0903342	ZI394N only
13	CG34269	3L:528432	G	GAATGCGATTTTTTCT	in-frame ins	0.0903342	ZI264 only
14	CG34269	3L:528433	GA	G	frameshift	0.0903342	ZI104 only
15	CG34269	3L:528443	TGGCGA	T	frameshift	0.0903342	GH15 only
16	CG34269	3L:528479	AG	A	frameshift	0.0903342	SP335N only
17	CG34269	3L:528618	C	CGAAACACG	frameshift	0.180668	ZI235 and ZI269 only
18	CG34269	3L:528619	T	TAAACAC	in-frame ins	0.0903342	ZI269 only
19	CG34269	3L:528725	CAGG	C	in-frame del	0.180668	ZI324 and ZI379 only
20	CG34269	3L:528727	GGAG	G	in-frame del	0.0903342	ZI351 only
21	CG34269	3L:528761	C	T	premature stop codon	0.0903342	RAL-239 only
22	CG34269	3L:528932	CCA	C	frameshift	0.0903342	ZI379 only
23	CG34269	3L:528963	CGAAATATAGATCAACTTGCTTATATCCCT	C	frameshift	0.0903342	I33 only
24	ddbt	3L:317208	AT	A	lose start codon	1.26468	nonAfrican
25	ddbt	3L:317559	TG	T	frameshift and extend ccoding region	0.0903342	SD94N only
26	Mst33A	2L:11586011	ATCT	A	in-frame del	0.813008	Worldwide
27	Mst33A	2L:11586016	CTTC	C	in-frame del	0.180668	RAL-584 and RAL-627 only
28	Mst77F	3L:20810280	ACTTGGGCTTGGAGCT	A	in-frame del	0.180668	RAL-227 and RAL-822 only
29	Mst77F	3L:20810389	GGGCTTC	G	in-frame del	0.271003	SD14N, SD43N, and SD44N only
30	ProtA	2L:14879394	GCACTTCTGCCTCGGTGCA	G	in-frame del	0.0903342	SP103N only
31	tHMG-1	3R:18317873	GTGGAAT	G	in-frame del	0.0903342	CO15N only
32	tHMG-1	3R:18317977	CGAT	C	in-frame del	0.542005	European and African
33	tHMG-2	3R:18318992	AC	A	in-frame, together with 34	0.271003	African
34	tHMG-2	3R:18318995	A	AG	in-frame, together with 33	0.271003	African
35	tHMG-2	3R:18319003	CG	C	frameshift	0.0903342	43_18 only
36	tHMG-2	3R:18319157	GG	G	frameshift	0.0903342	ZI213 only
37	tHMG-2	3R:18319189	TACAAGGAGAAGTTGGAGAAGTGGAATGCCTTCAAGGAGCACCAGACGGAGTCGTTTCCCCATATCTATGA	T	frameshift	0.0903342	FR263N only
38	tHMG-2	3R:18319194	GGAG	G	in-frame del	0.0903342	CO16-3 only
39	tHMG-2	3R:18319200	GTTG	G	in-frame, together with 40	0.451671	Worldwide
40	tHMG-2	3R:18319204	G	GTGC	in-frame, together with 39	0.451671	Worldwide
41	tHMG-2	3R:18319227	G	GGTCTGCCTTT	in-frame, together with 42	0.180668	ZI232 and ZI466 only
42	tHMG-2	3R:18319230	CCAGACGG	C	in-frame, together with 41	0.180668	ZI232 and ZI466 only
43	tHMG-2	3R:18319237	G	GTGGTCTGCCTTTCAC	in-frame ins	69.8284	Worldwide
44	tHMG-2	3R:18319239	G	GGTCTGCCTTTCGCAG	in-frame ins	2.8907	Worldwide
45	tHMG-2	3R:18319190	A	AGCTC	frameshift, together with 46, 47	0.0903342	FR158N only
46	tHMG-2	3R:18319250	A	AGCAAGGCAATGGCCGAG	frameshift, together with 38, 47	0.0903342	FR158N only
47	tHMG-2	3R:18319252	ATCTATGAA	A	frameshift, together with 38, 46	0.0903342	FR158N only
48	tHMG-2	3R:18319282	TCAAAAACT	T	frameshift	0.0903342	UG17-3 only
49	tHMG-2	3R:18319373	A	AATTAAATATTTAAA	frameshift	0.0903342	GU11-3 only
50	tHMG-2	3R:18792469	GGTCTGCTTATAA	G	in-frame del	0.0903342	GH08 only
51	Tpl94D	3R:18792263	G	GAATTCCAGGTC	frameshift	0.0903342	ZI253 only
