## Supplementary Tables for "Genetic conflicts between sex chromosomes drive expansion and loss of sperm nuclear basic protein genes in *Drosophila*": TableS9.xlsx

### Sheet: Summary
Table S9. The copy number and chromosome location of SNBP homologs using BLAST in each species.
id	CG14835_A	CG14835_X/Y	CG14835_Un	CG30056_A	CG30056_X/Y	CG30056_Un	CG30356_A	CG30356_X/Y	CG30356_Un	CG31010_A	CG31010_X/Y	CG31010_Un	CG34269_A	CG34269_X/Y	CG34269_Un	CG42355_A	CG42355_X/Y	CG42355_Un	ddbt_A	ddbt_X/Y	ddbt_Un	Mst33A_A	Mst33A_X/Y	Mst33A_Un	Mst77F_A	Mst77F_X/Y	Mst77F_Un	Prtl99C_A	Prtl99C_X/Y	Prtl99C_Un	Prot_A	Prot_X/Y	Prot_Un	Tpl94D_A	Tpl94D_X/Y	Tpl94D_Un	tHMG_A	tHMG_X/Y	tHMG_Un	Note
D.simulans	1	NA	NA	1	NA	NA	1	NA	NA	1	NA	NA	1	NA	NA	1	NA	NA	1	NA	NA	1	NA	NA	1	NA	NA	1	NA	NA	2	NA	NA	1	NA	NA	1	56	NA	X-linked tHMG
D.parabipectinata	1	NA	NA	1	NA	NA	1	NA	NA	1	NA	NA	NA	NA	NA	2	NA	NA	1	NA	NA	1	NA	NA	NA	NA	NA	1	NA	NA	1	32	NA	1	NA	NA	1	NA	NA	Y-linked Prot
D.paulistorum.L06	NA	NA	NA	2	NA	NA	2	NA	NA	1	NA	NA	NA	1	NA	NA	NA	NA	NA	NA	NA	NA	NA	NA	NA	NA	NA	1	NA	NA	2	31	NA	NA	NA	NA	NA	NA	NA	sex-linked Prot
L.magnipectinata	1	NA	NA	2	1	NA	1	NA	NA	1	NA	NA	NA	NA	1	NA	NA	1	1	NA	2	NA	NA	NA	NA	NA	5	1	NA	1	28	1	26	NA	NA	1	9	1	NA	Prot and tHMG
D.subpulchrella.L1	1	NA	NA	1	NA	NA	1	NA	NA	1	NA	NA	1	NA	NA	1	NA	NA	1	NA	NA	1	NA	NA	1	NA	NA	1	26	NA	1	NA	NA	1	NA	NA	1	NA	NA	X-linked Prtl99C
D.melanogaster	1	NA	NA	1	NA	NA	1	NA	NA	1	NA	NA	1	NA	NA	1	NA	NA	1	NA	NA	1	NA	NA	1	18	NA	1	NA	NA	2	NA	NA	1	NA	NA	2	NA	NA	Mst77Y
D.mauritiana	1	NA	NA	1	NA	NA	1	NA	NA	1	NA	NA	1	NA	NA	1	NA	NA	1	NA	NA	1	NA	NA	1	NA	NA	1	NA	NA	3	NA	NA	1	NA	NA	2	14	NA	X-linked tHMG
D.willistoni.17	NA	NA	NA	1	NA	NA	1	NA	NA	1	NA	NA	1	NA	NA	1	NA	NA	NA	NA	NA	NA	NA	NA	NA	NA	NA	1	8	NA	3	14	NA	NA	NA	NA	NA	NA	NA	X-linked Prtl99C, Y-linked Prot
L.stackelbergi	1	NA	NA	1	NA	NA	1	NA	NA	1	NA	NA	2	NA	NA	1	NA	NA	NA	NA	NA	NA	NA	NA	1	NA	NA	NA	NA	NA	10	NA	NA	1	NA	NA	1	1	12	Prot and tHMG
D.bipectinata	1	NA	NA	1	NA	NA	1	NA	NA	1	NA	NA	NA	NA	NA	1	1	NA	1	NA	NA	1	NA	NA	1	NA	NA	1	NA	NA	1	12	NA	1	NA	NA	3	9	NA	X-linked tHMG, Y-linked Prot
D.insularis	NA	NA	NA	1	NA	NA	1	NA	NA	1	NA	NA	NA	1	NA	NA	NA	NA	NA	NA	NA	NA	NA	NA	NA	NA	NA	1	NA	NA	3	10	NA	NA	NA	NA	NA	NA	NA	sex-linked Prot
Z.camerounensis	1	NA	NA	1	NA	NA	1	NA	NA	1	NA	NA	NA	NA	NA	NA	NA	NA	1	NA	NA	NA	NA	NA	NA	NA	NA	1	1	NA	3	8	NA	NA	NA	NA	NA	NA	NA	sex-linked Prot
Z.ghesquierei	1	NA	NA	2	NA	NA	1	NA	NA	1	NA	NA	NA	NA	NA	NA	NA	NA	1	NA	NA	NA	NA	NA	NA	NA	NA	NA	NA	NA	1	7	NA	NA	NA	NA	NA	NA	NA	sex-linked Prot
D.elegans	1	NA	NA	1	NA	NA	1	NA	NA	1	NA	NA	1	NA	NA	1	NA	NA	1	NA	NA	1	NA	NA	2	NA	NA	1	NA	NA	NA	7	NA	1	NA	NA	1	NA	NA	X-linked Prot
L.varia	NA	NA	NA	1	NA	NA	NA	NA	NA	NA	NA	NA	1	NA	NA	NA	NA	NA	1	NA	NA	NA	NA	NA	NA	NA	NA	1	NA	NA	7	2	1	NA	NA	NA	NA	NA	NA	Prot
D.yakuba	1	NA	NA	1	NA	NA	1	NA	NA	1	NA	NA	1	NA	NA	1	NA	NA	1	NA	NA	1	7	NA	1	NA	NA	1	NA	NA	1	NA	NA	1	NA	NA	1	NA	NA	Y-linked Mst33A
D.obscura	2	NA	NA	1	NA	NA	1	NA	NA	1	5	NA	1	NA	NA	NA	NA	NA	1	NA	NA	NA	NA	NA	NA	NA	NA+N37	NA	NA	NA	6	NA	NA	NA	NA	NA	2	NA	NA	X-linked CG31010, autosomal ProtA
D.biarmipes	1	NA	NA	1	NA	NA	1	NA	NA	1	NA	NA	1	NA	NA	1	NA	NA	1	NA	NA	1	NA	NA	1	NA	NA	1	5	NA	1	NA	NA	1	NA	NA	1	NA	NA	X-linked Prtl99C
D.arawakana	2	5	NA	1	NA	NA	1	NA	NA	1	NA	NA	NA	NA	NA	NA	NA	NA	1	NA	NA	NA	NA	NA	NA	NA	NA	NA	NA	NA	2	NA	NA	NA	NA	NA	NA	NA	NA	X-linked CG14835
Z.indianus	1	NA	NA	1	NA	NA	1	NA	NA	1	NA	NA	NA	NA	NA	NA	NA	NA	1	NA	NA	NA	NA	NA	NA	NA	NA	NA	NA	NA	4	NA	NA	NA	NA	NA	NA	NA	NA	sex-linked Prot, varies on strains
D.rufa	NA	NA	NA	1	NA	NA	1	NA	NA	1	NA	NA	1	NA	NA	1	NA	NA	1	NA	NA	NA	NA	NA	1	NA	NA	NA	4	NA	2	1	NA	1	NA	NA	NA	NA	NA	X-linked Prtl99C
D.eugracilis	1	NA	NA	1	NA	NA	1	NA	NA	1	NA	NA	1	NA	NA	1	NA	NA	1	NA	NA	1	NA	NA	1	NA	NA	1	NA	NA	1	NA	NA	1	NA	NA	4	NA	NA	tHMG
D.ficusphila	1	NA	NA	1	NA	NA	NA	NA	NA	1	NA	NA	1	NA	NA	1	NA	NA	1	NA	NA	1	NA	NA	1	NA	NA	1	NA	NA	2	4	NA	1	NA	NA	NA	NA	NA	X-linked Prot
D.tropicalis	NA	NA	NA	1	NA	NA	1	NA	NA	1	NA	NA	NA	1	NA	1	NA	NA	NA	NA	NA	NA	NA	NA	NA	NA	NA	NA	4	NA	2	NA	NA	NA	NA	NA	NA	NA	NA	X-linked Prtl99C
Z.africanus	1	NA	NA	1	NA	NA	1	NA	NA	1	NA	NA	NA	NA	NA	NA	NA	NA	1	NA	NA	NA	NA	NA	NA	NA	NA	NA	NA	NA	3	3	NA	NA	NA	NA	NA	NA	NA	Prot
C.costata	NA	NA	NA	1	NA	NA	1	NA	NA	1	NA	NA	1	NA	NA	NA	1	NA	1	NA	NA	NA	NA	NA	1	NA	NA	NA	2	NA	3	NA	NA	2	NA	NA	1	NA	NA
D.americana	1	NA	NA	2	NA	NA	1	NA	NA	1	NA	NA	NA	NA	NA	NA	NA	NA	1	NA	NA	NA	NA	NA	NA	NA	NA	NA	NA	NA	3	NA	NA	NA	NA	NA	NA	NA	NA
D.virilis	1	NA	NA	2	NA	NA	1	NA	NA	1	NA	NA	NA	NA	NA	NA	NA	NA	1	1	NA	NA	NA	NA	NA	NA	NA	NA	NA	NA	3	NA	NA	NA	NA	NA	NA	NA	NA
D.grimshawi	1	NA	NA	1	NA	NA	1	NA	NA	1	NA	NA	NA	NA	NA	NA	NA	NA	1	NA	NA	NA	NA	NA	NA	NA	NA	NA	NA	NA	3	NA	NA	NA	NA	NA	NA	NA	NA
D.murphyi	1	NA	NA	1	NA	NA	1	NA	NA	1	NA	NA	NA	NA	NA	NA	NA	NA	1	NA	NA	NA	NA	NA	NA	NA	NA	NA	NA	NA	3	NA	NA	NA	NA	NA	NA	NA	NA
D.immigrans.kari17	1	NA	NA	1	NA	NA	1	NA	NA	1	NA	NA	NA	NA	NA	NA	NA	NA	NA	NA	NA	NA	NA	NA	NA	NA	NA	NA	NA	NA	3	NA	NA	NA	NA	NA	NA	NA	NA
D.cardini	1	3	NA	1	NA	NA	1	NA	NA	1	NA	NA	NA	NA	NA	NA	NA	NA	1	NA	NA	NA	NA	NA	NA	NA	NA	NA	NA	NA	2	NA	NA	NA	NA	NA	NA	NA	NA
D.funebris	1	NA	NA	1	NA	NA	1	NA	NA	1	NA	NA	NA	NA	NA	NA	NA	NA	1	NA	NA	NA	NA	NA	NA	NA	NA	NA	NA	NA	3	NA	NA	NA	NA	NA	NA	NA	NA
D.sp.mushsaotome	1	NA	NA	1	NA	NA	1	NA	NA	NA	NA	NA	NA	NA	NA	NA	NA	NA	1	NA	NA	NA	NA	NA	NA	NA	NA	NA	NA	NA	3	1	NA	NA	NA	NA	NA	NA	NA
Z.gabonicus	1	NA	NA	1	NA	NA	1	NA	NA	1	NA	NA	NA	NA	NA	NA	NA	NA	1	NA	NA	NA	NA	NA	NA	NA	NA	NA	NA	NA	3	NA	NA	NA	NA	NA	NA	NA	NA
Z.nigranus	1	NA	NA	1	NA	NA	1	NA	NA	1	NA	NA	NA	NA	NA	NA	NA	NA	1	NA	NA	NA	NA	NA	NA	NA	NA	NA	NA	NA	3	2	NA	NA	NA	NA	NA	NA	NA
Z.lachaisei	1	NA	NA	1	NA	NA	1	NA	NA	1	NA	NA	NA	NA	NA	NA	NA	NA	1	NA	NA	NA	NA	NA	NA	NA	NA	NA	NA	NA	3	NA	NA	NA	NA	NA	NA	NA	NA
Z.davidi	1	NA	NA	1	NA	NA	1	NA	NA	1	NA	NA	NA	NA	NA	NA	NA	NA	1	NA	NA	NA	NA	NA	NA	NA	NA	NA	NA	NA	3	NA	NA	NA	NA	NA	NA	NA	NA
Z.taronus	1	NA	NA	1	NA	NA	1	NA	NA	1	NA	NA	NA	NA	NA	NA	NA	NA	1	NA	NA	NA	NA	NA	NA	NA	NA	NA	NA	NA	3	1	1	NA	NA	NA	NA	NA	NA
Z.inermis	1	NA	NA	2	NA	NA	1	NA	NA	1	NA	NA	NA	NA	NA	NA	NA	NA	1	2	NA	NA	NA	NA	NA	NA	NA	NA	NA	NA	3	NA	NA	NA	NA	NA	NA	NA	NA
Z.kolodkinae	1	NA	NA	1	NA	NA	1	NA	NA	1	NA	NA	NA	NA	NA	NA	NA	NA	1	3	NA	NA	NA	NA	NA	NA	NA	NA	NA	NA	3	NA	NA	NA	NA	NA	NA	NA	NA
D.persimilis	2	NA	NA	1	NA	NA	1	NA	NA	1	NA	NA	NA	1	NA	NA	NA	NA	NA	1	NA	NA	NA	NA	NA	NA	NA	1	NA	NA	3	NA	NA	NA	1	NA	3	NA	NA
D.pseudoobscura	2	NA	NA	1	NA	NA	1	NA	NA	1	NA	NA	NA	1	NA	NA	NA	NA	NA	1	NA	NA	NA	NA	NA	NA	NA	NA	NA	NA	3	NA	NA	NA	1	NA	3	NA	NA
D.m.malerkotliana	1	NA	NA	1	NA	NA	1	NA	NA	1	NA	NA	NA	NA	NA	3	NA	NA	1	NA	NA	1	NA	NA	1	NA	NA	1	NA	NA	3	1	NA	1	NA	NA	1	NA	NA
D.triauraria	NA	NA	NA	1	NA	NA	2	NA	NA	1	NA	NA	1	NA	NA	1	NA	NA	1	NA	NA	NA	NA	NA	1	NA	NA	NA	3	NA	2	NA	NA	1	NA	NA	NA	NA	NA
D.spaffchauvacae	NA	NA	NA	1	NA	NA	3	NA	NA	1	NA	NA	1	1	NA	1	NA	NA	1	NA	NA	NA	NA	NA	NA	NA	NA	NA	NA	NA	2	NA	NA	1	NA	NA	NA	NA	NA
D.takahashii	1	NA	NA	1	NA	NA	1	NA	NA	1	NA	NA	1	NA	NA	1	1	NA	1	NA	NA	2	1	NA	2	NA	NA	NA	3	NA	1	NA	NA	NA	NA	NA	NA	NA	NA
D.carrolli	1	NA	NA	1	NA	NA	1	NA	NA	1	NA	NA	1	1	NA	1	NA	NA	1	NA	NA	2	NA	NA	1	NA	NA	3	NA	NA	1	NA	NA	1	NA	NA	NA	NA	NA
D.rhopaloa	1	NA	NA	1	NA	NA	1	NA	NA	1	NA	NA	2	NA	NA	1	NA	NA	1	NA	NA	2	NA	NA	1	NA	NA	1	3	NA	1	NA	NA	1	NA	NA	NA	NA	NA
D.equinoxialis	NA	NA	NA	1	1	NA	1	NA	NA	1	NA	NA	NA	1	NA	1	NA	NA	NA	NA	NA	NA	NA	NA	NA	NA	NA	3	NA	NA	2	NA	NA	NA	NA	NA	NA	NA	NA
D.sturtevanti	NA	NA	NA	1	NA	NA	1	NA	NA	1	NA	NA	1	NA	NA	NA	NA	NA	1	NA	NA	1	NA	NA	NA	NA	NA	1	NA	NA	3	NA	NA	NA	NA	NA	NA	NA	NA
D.wassermani	NA	NA	NA	NA	NA	2	NA	NA	NA	NA	NA	1	NA	NA	1	NA	NA	NA	NA	NA	1	NA	NA	NA	NA	NA	NA	NA	NA	NA	NA	NA	NA	NA	NA	NA	NA	NA	NA
D.bromeliae	NA	NA	1	NA	NA	2	NA	NA	1	NA	NA	1	NA	NA	NA	NA	NA	NA	NA	NA	1	NA	NA	NA	NA	NA	NA	NA	NA	NA	NA	NA	2	NA	NA	NA	NA	NA	NA
D.mojavensis	1	NA	NA	2	NA	NA	1	NA	NA	1	NA	NA	NA	NA	NA	NA	NA	NA	1	NA	NA	NA	NA	NA	NA	NA	NA	NA	NA	NA	2	NA	NA	NA	NA	NA	NA	NA	NA
D.repleta	1	1	NA	1	NA	NA	1	NA	NA	1	NA	NA	NA	NA	NA	NA	NA	NA	1	NA	NA	NA	NA	NA	NA	NA	NA	NA	NA	NA	2	NA	NA	NA	NA	NA	NA	NA	NA
D.sproati	1	NA	NA	1	NA	NA	1	NA	NA	1	NA	NA	NA	NA	NA	NA	NA	NA	1	NA	NA	NA	NA	NA	NA	NA	NA	NA	NA	NA	2	NA	NA	NA	NA	NA	NA	NA	NA
D.immigrans.fk05	1	NA	NA	1	NA	NA	1	NA	NA	1	NA	NA	NA	NA	NA	NA	NA	NA	NA	NA	NA	NA	NA	NA	NA	NA	NA	NA	NA	NA	2	NA	NA	NA	NA	NA	NA	NA	NA
D.pruinosa	1	NA	NA	2	NA	NA	1	NA	NA	1	NA	NA	NA	NA	NA	NA	NA	NA	NA	NA	NA	NA	NA	NA	NA	NA	NA	NA	NA	NA	1	NA	NA	NA	NA	NA	NA	NA	NA
D.dunni	1	NA	NA	2	NA	NA	1	NA	NA	1	NA	NA	NA	NA	NA	NA	NA	NA	1	NA	NA	NA	NA	NA	NA	NA	NA	NA	NA	NA	2	NA	NA	NA	NA	NA	NA	NA	NA
D.quadrilineata	NA	NA	NA	1	NA	NA	1	NA	NA	1	NA	NA	NA	NA	NA	NA	NA	NA	1	NA	NA	NA	NA	NA	NA	NA	NA	NA	NA	NA	2	NA	NA	NA	NA	NA	NA	NA	NA
Z.vittiger	1	NA	NA	1	NA	NA	1	NA	NA	1	NA	NA	NA	NA	NA	NA	NA	NA	1	NA	NA	NA	NA	NA	NA	NA	NA	NA	NA	NA	2	NA	NA	NA	NA	NA	NA	NA	NA
Z.capensis	1	NA	NA	1	NA	NA	1	NA	NA	1	NA	NA	NA	NA	NA	NA	NA	NA	1	NA	NA	NA	NA	NA	NA	NA	NA	NA	NA	NA	2	NA	NA	NA	NA	NA	NA	NA	NA
Z.tsacasi	1	NA	NA	1	NA	NA	1	NA	NA	1	NA	NA	1	NA	NA	NA	NA	NA	1	1	NA	NA	NA	NA	NA	NA	NA	NA	NA	NA	2	NA	NA	NA	NA	NA	NA	NA	NA
Z.tsacasi.car7-4	1	NA	NA	1	NA	NA	1	NA	NA	1	NA	NA	1	NA	NA	NA	NA	NA	1	1	NA	NA	NA	NA	NA	NA	NA	NA	NA	NA	2	NA	NA	NA	NA	NA	NA	NA	NA
D.repletoides	NA	1	NA	1	NA	NA	1	NA	NA	1	NA	NA	NA	NA	NA	1	NA	NA	NA	6	NA	NA	NA	NA	NA	NA	NA	NA	NA	NA	2	NA	NA	NA	NA	NA	NA	NA	NA	X-linked ddbt
D.subobscura	1	NA	NA	1	NA	NA	1	NA	NA	1	NA	NA	1	NA	NA	NA	NA	NA	1	NA	NA	NA	NA	NA	NA	NA	NA	NA	NA	NA	2	NA	NA	1	NA	NA	2	NA	NA
D.bocqueti	NA	NA	NA	1	NA	NA	1	NA	NA	1	NA	NA	1	NA	NA	1	NA	NA	1	NA	NA	NA	NA	NA	NA	NA	NA	NA	NA	NA	2	NA	NA	1	NA	NA	NA	NA	NA
D.jambulina	NA	NA	NA	1	NA	NA	1	NA	NA	1	NA	NA	1	NA	NA	1	NA	NA	1	NA	NA	NA	NA	NA	NA	NA	NA	NA	NA	NA	2	NA	NA	1	NA	NA	NA	NA	NA
D.kikkawai	NA	NA	NA	1	NA	NA	1	NA	NA	1	NA	NA	NA	NA	NA	NA	NA	NA	1	NA	NA	NA	NA	NA	NA	NA	NA	NA	NA	NA	2	NA	NA	1	NA	NA	NA	NA	NA
D.sechellia	1	NA	NA	1	NA	NA	1	NA	NA	1	NA	NA	1	NA	NA	1	NA	NA	1	NA	NA	1	NA	NA	1	NA	NA	1	NA	NA	2	NA	NA	1	NA	NA	1	1	NA
D.kurseongensis	1	NA	NA	1	NA	NA	1	NA	NA	1	NA	NA	1	NA	NA	1	NA	NA	1	NA	NA	2	1	NA	1	NA	NA	1	1	NA	1	NA	NA	1	NA	NA	NA	NA	NA
D.fuyamai	1	NA	NA	1	NA	NA	1	NA	NA	1	NA	NA	1	NA	NA	1	NA	NA	1	NA	NA	2	NA	NA	NA	NA	NA	1	2	NA	1	NA	NA	1	NA	NA	NA	NA	NA
D.neocordata	NA	NA	NA	1	NA	NA	1	NA	NA	1	NA	NA	NA	1	NA	NA	NA	NA	1	NA	NA	1	NA	NA	NA	NA	NA	NA	NA	NA	2	NA	NA	NA	NA	NA	NA	NA	NA
D.prosaltans	NA	NA	NA	1	NA	NA	1	NA	NA	1	NA	NA	NA	1	NA	NA	NA	NA	1	NA	NA	NA	NA	NA	NA	NA	NA	2	NA	NA	2	NA	NA	NA	NA	NA	NA	NA	NA
D.saltans	NA	NA	NA	1	NA	NA	1	NA	NA	1	NA	NA	NA	1	NA	NA	NA	NA	1	NA	NA	NA	NA	NA	NA	NA	NA	1	NA	NA	2	NA	NA	NA	NA	NA	NA	NA	NA
S.pallida	1	NA	NA	1	NA	NA	1	NA	NA	1	NA	NA	NA	NA	NA	NA	NA	NA	1	NA	NA	NA	NA	NA	NA	NA	NA	NA	NA	NA	1	1	NA	NA	NA	NA	NA	NA	NA
S.montana	1	NA	NA	1	NA	NA	1	NA	NA	1	NA	NA	NA	NA	NA	NA	NA	NA	1	NA	NA	NA	NA	NA	NA	NA	NA	NA	NA	NA	1	NA	NA	NA	NA	NA	NA	NA	NA
D.ananassae	1	NA	NA	1	NA	NA	1	NA	NA	1	NA	NA	NA	NA	NA	1	NA	NA	1	NA	NA	1	NA	NA	1	NA	NA	1	NA	NA	1	NA	NA	1	NA	NA	1	NA	NA
D.m.pallens	1	NA	NA	1	NA	NA	1	NA	NA	1	NA	NA	NA	NA	NA	1	1	NA	1	NA	NA	1	NA	NA	1	NA	NA	1	NA	NA	1	1	NA	1	NA	NA	1	NA	NA
D.p.nigrens	1	NA	NA	1	NA	NA	1	NA	NA	1	NA	NA	NA	NA	NA	1	NA	NA	1	NA	NA	1	NA	NA	1	NA	NA	1	NA	NA	1	NA	NA	1	NA	NA	1	NA	NA
D.p.pseudoananassae	1	NA	NA	1	NA	NA	1	NA	NA	1	NA	NA	NA	NA	NA	1	NA	NA	1	NA	NA	1	NA	NA	1	NA	NA	1	NA	NA	1	NA	NA	1	NA	NA	1	NA	NA
D.ercepeae	1	NA	NA	1	NA	NA	1	NA	NA	1	NA	NA	NA	NA	NA	1	NA	NA	1	NA	NA	1	NA	NA	1	NA	NA	1	NA	NA	1	NA	NA	1	NA	NA	1	NA	NA
D.erecta	1	NA	NA	1	NA	NA	1	NA	NA	1	NA	NA	1	NA	NA	1	NA	NA	1	NA	NA	1	NA	NA	1	NA	NA	1	NA	NA	1	NA	NA	1	NA	NA	1	NA	NA
D.teissieri.2733	1	NA	NA	1	NA	NA	1	NA	NA	1	NA	NA	1	NA	NA	1	NA	NA	1	NA	NA	1	NA	NA	1	NA	NA	1	NA	NA	1	NA	NA	1	NA	NA	1	NA	NA
*The red colors represent the number using other assemblies (more contiguous) in the same species.
**The blue colors represent the numbers that are manually curated using other evidence.
