## Supplementary Tables for "Genetic conflicts between sex chromosomes drive expansion and loss of sperm nuclear basic protein genes in *Drosophila*": TableS10.xlsx

### Sheet: Sheet1
Table S10. The PAML analyses reveal different selection forces in tHMG duplicates of D. simulans clade species.
CodonFreq=2
	w0	w1	l		LRT
Null	0.395		-1507.11
All X	0.3665		-1506.26	1.71835	0.189906
one X	0.3609	1.3392	-1504.79	4.64108	0.0312153
Duplication	0.3492	1.614	-1503.47	7.27867	0.00697783	This model is applied for the branch-site test
Duplication Null	0.3489	1	-1503.79
Duplication	0.3492	1.614	-1503.47	0.631496	0.426807
Branch-site	w0	w1	l		LRT
H0			-1492.99
H1			-1492.28	1.42555	0.232492
H0
MLEs of dN/dS (w) for site classes (K=4)
site class 0 1 2a 2b
proportion 0.41174 0.30436 0.16324 0.12066
background w 0.17332 1.00000 0.17332 1.00000
foreground w 0.17332 1.00000 3.19142 3.19142
