## Supplementary Tables for "Genetic conflicts between sex chromosomes drive expansion and loss of sperm nuclear basic protein genes in *Drosophila*": TableS11.xlsx

### Sheet: Sheet1
Table S11. The location and degeneration of SNBP genes in species with neo-sex chromosomes.
		D. pseudoobscura group species											D. willisonti group species									D. repletoides group species
Gene	Muller in D. melanogaster	D. pseudoobscura	D. persimilis	D.miranda	D. lowei	Dath_EA	Dath_EB	D. azteca	D.subobscura	D.guanche	D.obscura	D.bifasciata	D.sturtevanti	D.neocordata	D.prosaltans	D.saltans	D.insularis	D.tropicalis	D.willistoni.17	D.equinoxialis	D.paulistorum.L06	D.repletoides
Mst33A	B	-	-	-	-	-	-	-	-	-	-	-	B?	B?	-	-	-	-	-	-	-	-
CG30056	C	C	C	C	C	C	C	C	C	C	C	C	C	C	C	C	C	C	C	C	C	C
CG30356	C	C	C	C, expand on Y	C	C	C	C	C	C	C	C	C	E	C	C	C	C	C	C	C	C
Prot	C	B	B	B	B	B	B	B	B	B	B	B	B	B	B	B	B	B	B	B	B	B
Mst77F	D	-	-	-	-	-	-	-	-	D*	-	D*	-	-	-	-	-	-	-	-	-	-
ddbt	D	D	D	D	D	D	D	D	D	D	B	D	E	E	E	E	degenerate	degenerate	degenerate	degenerate	degenerate	D
CG14835	D	E	E	E	E	A*	A or D	A or E, many copies	E	E	E	E	degenerate	degenerate	degenerate	degenerate	degenerate	degenerate	degenerate	degenerate	degenerate	D
CG34269	D	D	D	D	D	D	D	D	D	D	D	D	D	D	D	D	D	D	D	D	D	-
CG42355	D	-	-	-	-	-	-	-	-	-	-	-	-	-	-	-	-	-	-	-	-	-
Prtl99C	E	B	B	B	B, many copies	B	B	B	D	D	B	B	-	-	E	E	E	D	E	E	E	-
Tpl94D	E	A	A	A	B	B	B	B	E	E	E	E	-	-	-	-	-	-	-	-	-	-
tHMG	E	E	E	E	E	E	E	E and many	E	E	E	E	-	-	-	-	-	-	-	-	-	-
CG31010	E	E	E	E	E	E	E	E	E	E	E	E	E	E	E	E	E	E	E	E	E	E
* in contigs with few contigs to indicate their location
- no homolog in the ancester
