## Supplementary Tables for "Genetic conflicts between sex chromosomes drive expansion and loss of sperm nuclear basic protein genes in *Drosophila*": TableS12.xlsx

### Sheet: Dataset
Table S12. Sequence data resources and information used in this study
DNA-seq data
Accession #	Species	sex
SRR7285293	D.triauraria	male
DRR061000	D.triauraria	female
SRR13188908	D.bocqueti	mix1:1
SRR13070689	D.bocqueti	male
SRR3350816	D.serrata	female
SRR15048445	D.serrata	mix
SRR9997925	D.jambulina	female
SRR13070704	D.jambulina	mix
SRR6426004	D.yakuba	male
SRR12340897	D.yakuba	female
SRR9426110	D.willisonti	male
SRR9426117	D.willisonti	female
SRR9426106	D.saltans	male
SRR9426105	D.saltans	female
SRR13764770	D.bipectinata	male
SRR13764771	D.bipectinata	female
SRR9426104	D.repletoides	male
SRR9426103	D.repletoides	female
PRJNA675888	Many species	All SRA data from Kim et al. 2022
PRJNA419238	D.serrata	All SRA data from Reddiex et al. 2018
RNA-seq data
SRR3123319	D.melanogaster	female
SRR3123321	D.melanogaster	male
SRR2021000	D.melanogaster	male carcass
SRR11341471	D.melanogaster	testis
SRR9025064	D.simulans	female
SRR9025061	D.simulans	male
SRR330567	D.simulans	male carcass
SRR9025060	D.simulans	testis
SRR6161784	D.erecta	male
SRR166821	D.yakuba	female
SRR6161781	D.yakuba	male
SRR1693754	D.yakuba	male carcass
SRR934057	D.yakuba	testis
SRR346751	D.ficusphila	female
SRR346752	D.ficusphila	male
SRR346756	D.takahashii	female
SRR346757	D.takahashii	male
SRR346727	D.eugracilis	female
SRR346728	D.eugracilis	male
SRR346730	D.kikawai	female
SRR346732	D.kikawai	male
SRR7243228,SRR5639307	D.ananassae	female
SRR2021002	D.ananassae	female carcass
SRR2021003	D.ananassae	ovary
SRR6161785	D.ananassae	male
SRR2021005	D.ananassae	male carcass
SRR2021004	D.ananassae	testis
DRR055272	D.pseudoobscura	female
DRR055274	D.pseudoobscura	male
SRR2138417	D.pseudoobscura	male carcass
DRR055270	D.pseudoobscura	testis
SRR5639517, SRR7243438	D.willisonti	female
SRR6161775	D.willisonti	male
SRR7243415, SRR5639494	D.willisonti	testis
SRR7243394, SRR5639473	D.virilis	female
SRR6161774	D.virilis	male
SRR5278991	D.virilis	male carcass
SRR5278986	D.virilis	testis
SRR7243269 ,SRR5639348	D.mojavensis	female
SRR6161773	D.mojavensis	male
SRR5639328,SRR7243249	D.mojavensis	testis
SRR7253580,SRR3355287	D.grimshawi	female
SRR7253581	D.grimshawi	male
SRR3355234,SRR7253527	D.grimshawi	testis
SRR1805120	D.buskii	female
SRR1804796	D.buskii	male
SRR1002988	D.suzukii	female
SRR1002989	D.suzukii	male
SRR346718	D.biarmipes	female
SRR346719	D.biarmipes	male
SRR346721	D.bipectinata	female
SRR346723	D.bipectinata	male
SRR346724	D.elegans	female
SRR346726	D.elegans	male
DRR055228	D.obscura	female
DRR055230	D.obscura	male
DRR055232	D.obscura	testis
SRR9025051	D.mauritiana	female
SRR9025056	D.mauritiana	male
SRR9025052	D.mauritiana	testis
SRR9691967	Scaptodrosophila lebanonensis	female carcass
SRR9691970	Scaptodrosophila lebanonensis	ovary
SRR9691966	Scaptodrosophila lebanonensis	male carcass
SRR9691965	Scaptodrosophila lebanonensis	testis
