## Supplementary Tables for "Genetic conflicts between sex chromosomes drive expansion and loss of sperm nuclear basic protein genes in *Drosophila*": TableS13.xlsx

### Sheet: Dataset
Table S13. Primer sequences used in this study.
Primers to generate the donor plasmid
Attp_CG30056_5_F	AAGCAGGTGGAATTCTTGCATGCTAGCGGATGAATCCGCCCACTGTGA
Attp_CG30056_5_R	GCAGGTGTGCATATGTCCGCGGCCCTACTAACGCAACGCACACTG
CG30056_5_5MCS_F	TGTGCTGTGCGTTAGTAGGGCCGCGGACATATGCACACCTGC
CG30056_3_3MCS_R	AGCAGAACAGCATTTTAATGGAAGACATGGAGATCTTTACTAGTGCTCTTC
Attp_CG30056_3_F	GAAGAGCACTAGTAAAGATCTCCATGTCTTCCATTAAAATGCTGTTCTGCT
Attp_CG30056_3_R	AAGGCCTAGGCGCGCCTTATGAGTTTTGTTGGATTGGCGAC
CG30056_3_3MCS_F	GTCGCCAATCCAACAAAACTCATAAGGCGCGCCTAGGCCTT
CG30056_5_5MCS_R	TCACAGTGGGCGGATTCATCCGCTAGCATGCAAGAATTCCACCTGCTT
CG30056_3'_mut_F	TATAACAGCCaAATCAGACTAAG
CG30056_3'_mut_R	TATAAATATACTCACTATGCTTG
Primers to generate the gRNA plasmid
pCFD4_CG30056_5_F	TATATAGGAAAGATATCCGGGTGAACTTC​GCTTCTGGTGAGTACAGTGTGGTTTTAGAGCTAGAAATAGCAAG
pCFD4_CG30056_3_R	ATTTTAACTTGCTATTTCTAGCTCTAAAACATCAGACTAAGATCAGACTAC​GACGTTAAATTGAAAATAGGTC
Primers to validate the gene deletion
CG30056_out_F	AGCATCCTTATGGCGGCTAC
CG30056_out_R	GGATGGCCACGCTTAGAACT
CG30056_F1	CTTGACAACCAAACGCTGCC
CG30056_R1	GTAGATGGCCAGCTCGGTAA
Primers to check X-linkage
ARY_F	GCGAAGACTTTATTATTGGC
ARY_R	CACAGGTTTAAGAATTTCATC
kl-2_F	CTGTCGTCATTTTTATACTCGTTTGC
kl-2_R	CGTTGGAGAATGGAATGATAAATTG
kl-3_F	GTTTACAAAAGGAGACAAAACTGTC
kl-3_R	CTAGTAAAAACACCGCAATTGAAGTG
kl-5_F	CTCTGCGATAATATGGCAAGCAC
kl-5_R	CTAAACTTAACCTGCGTGGTTTGC
ORY_F	CTTCTCTTTTAGGCTAGAACTTGAAC
ORY_R	CACCAATAAAACATACTAAAAATAC
Pp1-Y1_F	GAGCCGTATGTTTTCGGAAAGG
Pp1-Y1_R	GCTTCAACATCTTCATTAGATCTGATTC
Pp1-Y2_F	GGACTTTACGCAGGCCAGG
Pp1-Y2_R	CAAGCGCCGTTACACCATAAAAC
Ppr-Y_F	GTCACATAGAGACATATGCTCAAATG
Ppr-Y_R	GTATATGCATGGATGATCGTGATGC
PRY_F	GTTCCTAGGCAATCGTGTTATAATAC
PRY_R	GTCTCGTGAGCTCTTCCCATTTT
